# A multi-tissue RNA-seq atlas of adult medaka (*Oryzias latipes*) under salinity and winter–summer sampling contrasts

**DOI:** 10.64898/2026.10.27.762344

**Authors:** Takafumi Katsumura, Yusuke Takehana, Atsushi Toyoda, Kiyoshi Naruse

**Affiliations:** Department of Human Life Design and Science, Faculty of Design, Kyushu University, Fukuoka, Japan; Graduate School of Bioscience, Nagahama Institute of Bio-Science and Technology, Nagahama, Japan; Department of Biological Sciences, Faculty of Advanced Science and Technology, Kumamoto University, Kumamoto, Japan; Advanced Genomics Center, National Institute of Genetics, Mishima, Japan; Comparative Genomics Laboratory, National Institute of Genetics, Mishima, Japan; Laboratory of Bioresources, National Institute for Basic Biology, Okazaki, Japan

**Author notes:** **Corresponding author:** Takafumi Katsumura.

## Abstract

Medaka (*Oryzias latipes*) is a euryhaline and eurythermal teleost widely used in genetics and environmental biology. We generated an RNA-sequencing atlas of 11 adult tissues (brain, eye, gill, heart, intestine, kidney, liver, muscle, spleen, ovary, testis) of the strain d-rR/TOKYO, sampled under two independent environmental contrasts: salinity (freshwater versus seawater) and season (winter versus summer). The freshwater and summer groups, reared indoors and outdoors under long days, provide a third contrast between laboratory and outdoor rearing. Typically, one male and one female were sampled per condition, with ten tissues taken from each individual. Ninety libraries were quantified against the medaka RefSeq transcript set (GCF_053564925.1). The resource comprises gene-level TPM and count matrices, differential expression tables for each tissue and contrast, tissue-specificity indices, human ortholog annotations, sample metadata, and a self-contained interactive browser. Because replication is limited and each condition was sampled on its own date, the differential expression tables are intended for hypothesis generation. The dataset supports studies of gene-expression plasticity and comparisons between medaka and humans.
