## Supplementary Table 1 for "A multi-tissue RNA-seq atlas of adult medaka (*Oryzias latipes*) under salinity and winter–summer sampling contrasts"

### Sheet: Caption
Supplementary Table S1. Per-sample metadata.
Machine-readable metadata for each sequenced library. Columns: sample_id (RNA ID; primary key), biosample_accession, dra_run_accession, bioproject (DDBJ deposition identifiers), strain (d-rR/TOKYO), tissue, sex, environmental_axis (Water for the salinity axis, or Season), condition (freshwater, seawater, winter, or summer), rearing (level on the rearing axis: Lab for the freshwater group, Out for…

### Sheet: per_sample_metadata
Supplementary Table S1. Per-sample metadata.
sample_id	biosample_accession	dra_run_accession	bioproject	strain	tissue	sex	environmental_axis	condition	rearing	individual_id	collection_site	collection_date	sequencing_batch_shipment_date	use	note
RFwFB2	SAMD02113833	DRR1207688	PRJDB45856	d-rR/TOKYO	Brain	female	Water	Freshwater	Lab	FwF2	NIBB (Okazaki, Japan)	2024-04-16	2024-05-21	TRUE
RFwMB1	SAMD02113834	DRR1207689	PRJDB45856	d-rR/TOKYO	Brain	male	Water	Freshwater	Lab	FwM1	NIBB (Okazaki, Japan)	2024-04-16	2024-05-21	TRUE
RFwFE2	SAMD02113835	DRR1207690	PRJDB45856	d-rR/TOKYO	Eye	female	Water	Freshwater	Lab	FwF2	NIBB (Okazaki, Japan)	2024-04-16	2024-05-21	TRUE
RFwME1	SAMD02113836	DRR1207691	PRJDB45856	d-rR/TOKYO	Eye	male	Water	Freshwater	Lab	FwM1	NIBB (Okazaki, Japan)	2024-04-16	2024-05-21	TRUE
RFwFG2	SAMD02113837	DRR1207692	PRJDB45856	d-rR/TOKYO	Gill	female	Water	Freshwater	Lab	FwF2	NIBB (Okazaki, Japan)	2024-04-16	2024-05-21	TRUE
RFwMG1	SAMD02113838	DRR1207693	PRJDB45856	d-rR/TOKYO	Gill	male	Water	Freshwater	Lab	FwM1	NIBB (Okazaki, Japan)	2024-04-16	2024-05-21	TRUE
RFwFH2	SAMD02113839	DRR1207694	PRJDB45856	d-rR/TOKYO	Heart	female	Water	Freshwater	Lab	FwF2	NIBB (Okazaki, Japan)	2024-04-16	2024-05-21	TRUE
RFwMH1	SAMD02113840	DRR1207695	PRJDB45856	d-rR/TOKYO	Heart	male	Water	Freshwater	Lab	FwM1	NIBB (Okazaki, Japan)	2024-04-16	2024-05-21	TRUE
RFwFI2	SAMD02113841	DRR1207696	PRJDB45856	d-rR/TOKYO	Intestine	female	Water	Freshwater	Lab	FwF2	NIBB (Okazaki, Japan)	2024-04-16	2024-05-21	TRUE
RFwMI1	SAMD02113842	DRR1207697	PRJDB45856	d-rR/TOKYO	Intestine	male	Water	Freshwater	Lab	FwM1	NIBB (Okazaki, Japan)	2024-04-16	2024-05-21	TRUE
RFwFK2	SAMD02113843	DRR1207698	PRJDB45856	d-rR/TOKYO	Kidney	female	Water	Freshwater	Lab	FwF2	NIBB (Okazaki, Japan)	2024-04-16	2024-05-21	TRUE
RFwMK1	SAMD02113844	DRR1207699	PRJDB45856	d-rR/TOKYO	Kidney	male	Water	Freshwater	Lab	FwM1	NIBB (Okazaki, Japan)	2024-04-16	2024-05-21	TRUE
RFwFL2	SAMD02113845	DRR1207700	PRJDB45856	d-rR/TOKYO	Liver	female	Water	Freshwater	Lab	FwF2	NIBB (Okazaki, Japan)	2024-04-16	2024-05-21	TRUE
RFwML1	SAMD02113846	DRR1207701	PRJDB45856	d-rR/TOKYO	Liver	male	Water	Freshwater	Lab	FwM1	NIBB (Okazaki, Japan)	2024-04-16	2024-05-21	TRUE
RFwFM2	SAMD02113847	DRR1207702	PRJDB45856	d-rR/TOKYO	Muscle	female	Water	Freshwater	Lab	FwF2	NIBB (Okazaki, Japan)	2024-04-16	2024-05-21	TRUE
RFwMM1	SAMD02113848	DRR1207703	PRJDB45856	d-rR/TOKYO	Muscle	male	Water	Freshwater	Lab	FwM1	NIBB (Okazaki, Japan)	2024-04-16	2024-05-21	TRUE
RFwFO2	SAMD02113849	DRR1207704	PRJDB45856	d-rR/TOKYO	Ovary	female	Water	Freshwater	Lab	FwF2	NIBB (Okazaki, Japan)	2024-04-16	2024-05-21	TRUE
RFwFS2	SAMD02113850	DRR1207705	PRJDB45856	d-rR/TOKYO	Spleen	female	Water	Freshwater	Lab	FwF2	NIBB (Okazaki, Japan)	2024-04-16	2024-05-21	TRUE
RFwMS1	SAMD02113851	DRR1207706	PRJDB45856	d-rR/TOKYO	Spleen	male	Water	Freshwater	Lab	FwM1	NIBB (Okazaki, Japan)	2024-04-16	2024-05-21	TRUE
RFwMT1	SAMD02113852	DRR1207707	PRJDB45856	d-rR/TOKYO	Testis	male	Water	Freshwater	Lab	FwM1	NIBB (Okazaki, Japan)	2024-04-16	2024-05-21	TRUE
RSwFB2	SAMD02113853	DRR1207708	PRJDB45856	d-rR/TOKYO	Brain	female	Water	Seawater	ns	SwF2	NIBB (Okazaki, Japan)	2024-03-13	2024-05-21	TRUE
RSwMB1	SAMD02113854	DRR1207709	PRJDB45856	d-rR/TOKYO	Brain	male	Water	Seawater	ns	SwM1	NIBB (Okazaki, Japan)	2024-03-13	2024-05-21	TRUE
RSwMB5	SAMD02113855	DRR1207710	PRJDB45856	d-rR/TOKYO	Brain	male	Water	Seawater	ns	SwM5	NIBB (Okazaki, Japan)	2024-03-13	2024-11-12	TRUE	additional seawater male (SwM5); RNA extracted on 2024-11-07
RSwFE2	SAMD02113856	DRR1207711	PRJDB45856	d-rR/TOKYO	Eye	female	Water	Seawater	ns	SwF2	NIBB (Okazaki, Japan)	2024-03-13	2024-05-21	TRUE
RSwME1	SAMD02113857	DRR1207712	PRJDB45856	d-rR/TOKYO	Eye	male	Water	Seawater	ns	SwM1	NIBB (Okazaki, Japan)	2024-03-13	2024-05-21	TRUE
RSwME5	SAMD02113858	DRR1207713	PRJDB45856	d-rR/TOKYO	Eye	male	Water	Seawater	ns	SwM5	NIBB (Okazaki, Japan)	2024-03-13	2024-11-12	TRUE	additional seawater male (SwM5); RNA extracted on 2024-11-07
RSwFG2	SAMD02113859	DRR1207714	PRJDB45856	d-rR/TOKYO	Gill	female	Water	Seawater	ns	SwF2	NIBB (Okazaki, Japan)	2024-03-13	2024-05-21	TRUE
RSwMG1	SAMD02113860	DRR1207715	PRJDB45856	d-rR/TOKYO	Gill	male	Water	Seawater	ns	SwM1	NIBB (Okazaki, Japan)	2024-03-13	2024-05-21	TRUE
RSwMG5	SAMD02113861	DRR1207716	PRJDB45856	d-rR/TOKYO	Gill	male	Water	Seawater	ns	SwM5	NIBB (Okazaki, Japan)	2024-03-13	2024-11-12	TRUE	additional seawater male (SwM5); RNA extracted on 2024-11-07
RSwFH2	SAMD02113862	DRR1207717	PRJDB45856	d-rR/TOKYO	Heart	female	Water	Seawater	ns	SwF2	NIBB (Okazaki, Japan)	2024-03-13	2024-05-21	TRUE
RSwMH1	SAMD02113863	DRR1207718	PRJDB45856	d-rR/TOKYO	Heart	male	Water	Seawater	ns	SwM1	NIBB (Okazaki, Japan)	2024-03-13	2024-05-21	TRUE
RSwMH5	SAMD02113864	DRR1207719	PRJDB45856	d-rR/TOKYO	Heart	male	Water	Seawater	ns	SwM5	NIBB (Okazaki, Japan)	2024-03-13	2024-11-12	TRUE	additional seawater male (SwM5); RNA extracted on 2024-11-07
RSwFI2	SAMD02113865	DRR1207720	PRJDB45856	d-rR/TOKYO	Intestine	female	Water	Seawater	ns	SwF2	NIBB (Okazaki, Japan)	2024-03-13	2024-05-21	TRUE
RSwMI1	SAMD02113866	DRR1207721	PRJDB45856	d-rR/TOKYO	Intestine	male	Water	Seawater	ns	SwM1	NIBB (Okazaki, Japan)	2024-03-13	2024-05-21	TRUE
RSwMI5	SAMD02113867	DRR1207722	PRJDB45856	d-rR/TOKYO	Intestine	male	Water	Seawater	ns	SwM5	NIBB (Okazaki, Japan)	2024-03-13	2024-11-12	TRUE	additional seawater male (SwM5); RNA extracted on 2024-11-07
RSwFK2	SAMD02113868	DRR1207723	PRJDB45856	d-rR/TOKYO	Kidney	female	Water	Seawater	ns	SwF2	NIBB (Okazaki, Japan)	2024-03-13	2024-05-21	TRUE
RSwMK1	SAMD02113869	DRR1207724	PRJDB45856	d-rR/TOKYO	Kidney	male	Water	Seawater	ns	SwM1	NIBB (Okazaki, Japan)	2024-03-13	2024-05-21	TRUE
RSwMK5	SAMD02113870	DRR1207725	PRJDB45856	d-rR/TOKYO	Kidney	male	Water	Seawater	ns	SwM5	NIBB (Okazaki, Japan)	2024-03-13	2024-11-12	TRUE	additional seawater male (SwM5); RNA extracted on 2024-11-07
RSwFL2	SAMD02113871	DRR1207726	PRJDB45856	d-rR/TOKYO	Liver	female	Water	Seawater	ns	SwF2	NIBB (Okazaki, Japan)	2024-03-13	2024-05-21	TRUE
RSwML1	SAMD02113872	DRR1207727	PRJDB45856	d-rR/TOKYO	Liver	male	Water	Seawater	ns	SwM1	NIBB (Okazaki, Japan)	2024-03-13	2024-05-21	TRUE
RSwML5	SAMD02113873	DRR1207728	PRJDB45856	d-rR/TOKYO	Liver	male	Water	Seawater	ns	SwM5	NIBB (Okazaki, Japan)	2024-03-13	2024-11-12	TRUE	additional seawater male (SwM5); RNA extracted on 2024-11-07
RSwFM2	SAMD02113874	DRR1207729	PRJDB45856	d-rR/TOKYO	Muscle	female	Water	Seawater	ns	SwF2	NIBB (Okazaki, Japan)	2024-03-13	2024-05-21	TRUE
RSwMM1	SAMD02113875	DRR1207730	PRJDB45856	d-rR/TOKYO	Muscle	male	Water	Seawater	ns	SwM1	NIBB (Okazaki, Japan)	2024-03-13	2024-05-21	TRUE
RSwMM5	SAMD02113876	DRR1207731	PRJDB45856	d-rR/TOKYO	Muscle	male	Water	Seawater	ns	SwM5	NIBB (Okazaki, Japan)	2024-03-13	2024-11-12	TRUE	additional seawater male (SwM5); RNA extracted on 2024-11-07
RSwFO2	SAMD02113877	DRR1207732	PRJDB45856	d-rR/TOKYO	Ovary	female	Water	Seawater	ns	SwF2	NIBB (Okazaki, Japan)	2024-03-13	2024-05-21	TRUE
RSwFS2	SAMD02113878	DRR1207733	PRJDB45856	d-rR/TOKYO	Spleen	female	Water	Seawater	ns	SwF2	NIBB (Okazaki, Japan)	2024-03-13	2024-05-21	TRUE
RSwMS1	SAMD02113879	DRR1207734	PRJDB45856	d-rR/TOKYO	Spleen	male	Water	Seawater	ns	SwM1	NIBB (Okazaki, Japan)	2024-03-13	2024-05-21	TRUE
RSwMS5	SAMD02113880	DRR1207735	PRJDB45856	d-rR/TOKYO	Spleen	male	Water	Seawater	ns	SwM5	NIBB (Okazaki, Japan)	2024-03-13	2024-11-12	TRUE	additional seawater male (SwM5); RNA extracted on 2024-11-07
RSwMT1	SAMD02113881	DRR1207736	PRJDB45856	d-rR/TOKYO	Testis	male	Water	Seawater	ns	SwM1	NIBB (Okazaki, Japan)	2024-03-13	2024-05-21	FALSE	excluded after QC: mislabeled testis (correlates with intestine)
RSwMT5	SAMD02113882	DRR1207737	PRJDB45856	d-rR/TOKYO	Testis	male	Water	Seawater	ns	SwM5	NIBB (Okazaki, Japan)	2024-03-13	2024-11-12	TRUE	additional seawater male (SwM5); RNA extracted on 2024-11-07
RSuFB1	SAMD02113883	DRR1207738	PRJDB45856	d-rR/TOKYO	Brain	female	Season	Summer	Out	SuF1	Nagahama (rooftop, Japan)	2024-06-03	2024-06-18	TRUE
RSuMB2	SAMD02113884	DRR1207739	PRJDB45856	d-rR/TOKYO	Brain	male	Season	Summer	Out	SuM2	Nagahama (rooftop, Japan)	2024-06-03	2024-06-18	TRUE
RSuFE1	SAMD02113885	DRR1207740	PRJDB45856	d-rR/TOKYO	Eye	female	Season	Summer	Out	SuF1	Nagahama (rooftop, Japan)	2024-06-03	2024-06-18	TRUE
RSuME2	SAMD02113886	DRR1207741	PRJDB45856	d-rR/TOKYO	Eye	male	Season	Summer	Out	SuM2	Nagahama (rooftop, Japan)	2024-06-03	2024-06-18	TRUE
RSuFG1	SAMD02113887	DRR1207742	PRJDB45856	d-rR/TOKYO	Gill	female	Season	Summer	Out	SuF1	Nagahama (rooftop, Japan)	2024-06-03	2024-06-18	TRUE
RSuMG2	SAMD02113888	DRR1207743	PRJDB45856	d-rR/TOKYO	Gill	male	Season	Summer	Out	SuM2	Nagahama (rooftop, Japan)	2024-06-03	2024-06-18	TRUE
RSuFH1	SAMD02113889	DRR1207744	PRJDB45856	d-rR/TOKYO	Heart	female	Season	Summer	Out	SuF1	Nagahama (rooftop, Japan)	2024-06-03	2024-06-18	TRUE
RSuMH2	SAMD02113890	DRR1207745	PRJDB45856	d-rR/TOKYO	Heart	male	Season	Summer	Out	SuM2	Nagahama (rooftop, Japan)	2024-06-03	2024-06-18	TRUE
RSuFI1	SAMD02113891	DRR1207746	PRJDB45856	d-rR/TOKYO	Intestine	female	Season	Summer	Out	SuF1	Nagahama (rooftop, Japan)	2024-06-03	2024-06-18	TRUE
RSuMI2	SAMD02113892	DRR1207747	PRJDB45856	d-rR/TOKYO	Intestine	male	Season	Summer	Out	SuM2	Nagahama (rooftop, Japan)	2024-06-03	2024-06-18	TRUE
RSuFK1	SAMD02113893	DRR1207748	PRJDB45856	d-rR/TOKYO	Kidney	female	Season	Summer	Out	SuF1	Nagahama (rooftop, Japan)	2024-06-03	2024-06-18	TRUE
RSuMK2	SAMD02113894	DRR1207749	PRJDB45856	d-rR/TOKYO	Kidney	male	Season	Summer	Out	SuM2	Nagahama (rooftop, Japan)	2024-06-03	2024-06-18	TRUE
RSuFL1	SAMD02113895	DRR1207750	PRJDB45856	d-rR/TOKYO	Liver	female	Season	Summer	Out	SuF1	Nagahama (rooftop, Japan)	2024-06-03	2024-06-18	TRUE
RSuML2	SAMD02113896	DRR1207751	PRJDB45856	d-rR/TOKYO	Liver	male	Season	Summer	Out	SuM2	Nagahama (rooftop, Japan)	2024-06-03	2024-06-18	TRUE
RSuFM1	SAMD02113897	DRR1207752	PRJDB45856	d-rR/TOKYO	Muscle	female	Season	Summer	Out	SuF1	Nagahama (rooftop, Japan)	2024-06-03	2024-06-18	TRUE
RSuMM2	SAMD02113898	DRR1207753	PRJDB45856	d-rR/TOKYO	Muscle	male	Season	Summer	Out	SuM2	Nagahama (rooftop, Japan)	2024-06-03	2024-06-18	TRUE
RSuFO1	SAMD02113899	DRR1207754	PRJDB45856	d-rR/TOKYO	Ovary	female	Season	Summer	Out	SuF1	Nagahama (rooftop, Japan)	2024-06-03	2024-06-18	TRUE
RSuFS1	SAMD02113900	DRR1207755	PRJDB45856	d-rR/TOKYO	Spleen	female	Season	Summer	Out	SuF1	Nagahama (rooftop, Japan)	2024-06-03	2024-06-18	TRUE
RSuMS2	SAMD02113901	DRR1207756	PRJDB45856	d-rR/TOKYO	Spleen	male	Season	Summer	Out	SuM2	Nagahama (rooftop, Japan)	2024-06-03	2024-06-18	TRUE
RSuMT2	SAMD02113902	DRR1207757	PRJDB45856	d-rR/TOKYO	Testis	male	Season	Summer	Out	SuM2	Nagahama (rooftop, Japan)	2024-06-03	2024-06-18	TRUE
RWFB2	SAMD02113903	DRR1207758	PRJDB45856	d-rR/TOKYO	Brain	female	Season	Winter	ns	WF2	Nagahama (rooftop, Japan)	2023-12-22	2024-03-12	TRUE
RWMB3	SAMD02113904	DRR1207759	PRJDB45856	d-rR/TOKYO	Brain	male	Season	Winter	ns	WM3	Nagahama (rooftop, Japan)	2023-12-22	2024-05-21	TRUE
RWFE2	SAMD02113905	DRR1207760	PRJDB45856	d-rR/TOKYO	Eye	female	Season	Winter	ns	WF2	Nagahama (rooftop, Japan)	2023-12-22	2024-03-12	TRUE
RWME3	SAMD02113906	DRR1207761	PRJDB45856	d-rR/TOKYO	Eye	male	Season	Winter	ns	WM3	Nagahama (rooftop, Japan)	2023-12-22	2024-05-21	TRUE
RWFG2	SAMD02113907	DRR1207762	PRJDB45856	d-rR/TOKYO	Gill	female	Season	Winter	ns	WF2	Nagahama (rooftop, Japan)	2023-12-22	2024-03-12	TRUE
RWMG3	SAMD02113908	DRR1207763	PRJDB45856	d-rR/TOKYO	Gill	male	Season	Winter	ns	WM3	Nagahama (rooftop, Japan)	2023-12-22	2024-05-21	TRUE
RWFH2	SAMD02113909	DRR1207764	PRJDB45856	d-rR/TOKYO	Heart	female	Season	Winter	ns	WF2	Nagahama (rooftop, Japan)	2023-12-22	2024-03-12	TRUE
RWMH3	SAMD02113910	DRR1207765	PRJDB45856	d-rR/TOKYO	Heart	male	Season	Winter	ns	WM3	Nagahama (rooftop, Japan)	2023-12-22	2024-05-21	TRUE
RWFI2	SAMD02113911	DRR1207766	PRJDB45856	d-rR/TOKYO	Intestine	female	Season	Winter	ns	WF2	Nagahama (rooftop, Japan)	2023-12-22	2024-03-12	TRUE
RWMI3	SAMD02113912	DRR1207767	PRJDB45856	d-rR/TOKYO	Intestine	male	Season	Winter	ns	WM3	Nagahama (rooftop, Japan)	2023-12-22	2024-05-21	TRUE
RWFK2	SAMD02113913	DRR1207768	PRJDB45856	d-rR/TOKYO	Kidney	female	Season	Winter	ns	WF2	Nagahama (rooftop, Japan)	2023-12-22	2024-03-12	TRUE
RWMK3	SAMD02113914	DRR1207769	PRJDB45856	d-rR/TOKYO	Kidney	male	Season	Winter	ns	WM3	Nagahama (rooftop, Japan)	2023-12-22	2024-05-21	TRUE
RWFL2	SAMD02113915	DRR1207770	PRJDB45856	d-rR/TOKYO	Liver	female	Season	Winter	ns	WF2	Nagahama (rooftop, Japan)	2023-12-22	2024-03-12	TRUE
RWML3	SAMD02113916	DRR1207771	PRJDB45856	d-rR/TOKYO	Liver	male	Season	Winter	ns	WM3	Nagahama (rooftop, Japan)	2023-12-22	2024-05-21	TRUE
RWFM1	SAMD02113917	DRR1207772	PRJDB45856	d-rR/TOKYO	Muscle	female	Season	Winter	ns	WF1	Nagahama (rooftop, Japan)	2023-12-22	2024-06-18	TRUE	muscle library of a second winter female (WF1), prepared for RNA matched to DNA of the same individual
RWFM2	SAMD02113918	DRR1207773	PRJDB45856	d-rR/TOKYO	Muscle	female	Season	Winter	ns	WF2	Nagahama (rooftop, Japan)	2023-12-22	2024-03-12	TRUE
RWMM3	SAMD02113919	DRR1207774	PRJDB45856	d-rR/TOKYO	Muscle	male	Season	Winter	ns	WM3	Nagahama (rooftop, Japan)	2023-12-22	2024-05-21	TRUE
RWFO2	SAMD02113920	DRR1207775	PRJDB45856	d-rR/TOKYO	Ovary	female	Season	Winter	ns	WF2	Nagahama (rooftop, Japan)	2023-12-22	2024-03-12	TRUE
RWFS2	SAMD02113921	DRR1207776	PRJDB45856	d-rR/TOKYO	Spleen	female	Season	Winter	ns	WF2	Nagahama (rooftop, Japan)	2023-12-22	2024-05-21	TRUE
RWMS3	SAMD02113922	DRR1207777	PRJDB45856	d-rR/TOKYO	Spleen	male	Season	Winter	ns	WM3	Nagahama (rooftop, Japan)	2023-12-22	2024-05-21	TRUE
RWMT3	SAMD02113923	DRR1207778	PRJDB45856	d-rR/TOKYO	Testis	male	Season	Winter	ns	WM3	Nagahama (rooftop, Japan)	2023-12-22	2024-05-21	TRUE

### Sheet: legend
Column	Meaning
sample_id	RNA ID (primary key).
biosample_accession	DDBJ BioSample accession (SAMD...).
dra_run_accession	DRA run accession (DRR...).
bioproject	DDBJ BioProject accession; the same for all rows.
strain	Experimental strain (d-rR/TOKYO).
tissue / sex	Dissected tissue; sex of the individual.
environmental_axis / condition	Cohort axis as labelled in the released files: Water (salinity axis) {Freshwater, Seawater} or Season {Winter, Summer}.
rearing	Level on the rearing axis: Lab = freshwater group (constant indoor rearing), Out = summer group (outdoor rearing), ns = not used for this axis.
individual_id	Biological individual: condition code (Fw, Sw, Su, W), sex (F, M) and number, e.g. SwM5 = seawater male 5. Equals sample_id without the prefix R and the tissue letter. Ten tissues come from each individual (WF1: muscle only).
collection_site	Rearing/collection facility.
collection_date	Date of sampling (dissection).
sequencing_batch_shipment_date	Shipment date to sequencing facility; same date = same sequencing batch.
use	FALSE excludes the library from analysis (RSwMT1). Row highlighted red.
note	Deviations / exclusion reason.
