## Supplementary Table 2 for "A multi-tissue RNA-seq atlas of adult medaka (*Oryzias latipes*) under salinity and winter–summer sampling contrasts"

### Sheet: Caption
Supplementary Table S2. Contents of the data deposit.
Files and directories in the archive medaka_atlas_v1.0.0.zip of the Zenodo deposit, with their formats, contents and column definitions; paths are relative to the root of the archive. MANIFEST.tsv lists every file of the archive with its size and md5 checksum. The deposit also provides, as separate files, the dashboard (medaka_rnaseq_dashboard.html), the files it reads together with its user guid…

### Sheet: TableS2
Supplementary Table S2. Contents of the data deposit.
File	Format	Contents	Columns
README.md	Markdown	description of the deposit: layout, origin of each figure and table of the Data Descriptor, reproduction of the analysis, external data	—
LICENSE.md	Markdown	terms of use: data under CC BY 4.0, code under the MIT License, third-party files under the terms of their providers	—
MANIFEST.tsv	TSV	every other file of the archive	release_path, size_bytes, md5
tpm_matrix.csv	CSV	24,488 genes × 90 libraries	gene_id, symbol, gene_name, entrez, then one column per library giving TPM; same values as tpm_matrix.xlsx; UTF-8 with a byte-order mark; read by the dashboard and by the Python scripts
tpm_matrix.xlsx	XLSX	24,488 genes × 90 libraries	gene_id, symbol (hyperlink to the NCBI gene record), gene_name, entrez, then one column per library giving TPM
counts_matrix.xlsx	XLSX	24,488 genes × 90 libraries	as tpm_matrix.xlsx, giving tximport estimated counts
pca_scores.csv	CSV	90 libraries	PC1–PC6 (sample scores), ID, Tissue, Season, Rearing, Sex, Water, use, notes
tissue_specificity_tau.tsv	TSV	24,488 genes	gene_id, symbol, gene_name, entrez, tau, enriched_tissue, max_tissue_mean_tpm, n_tissues, mean_<Tissue> × 11. τ is undefined for genes whose maximum per-tissue mean is below 1 TPM
medaka_human_orthologs.tsv	TSV	medaka–human ortholog pairs from NCBI gene_orthologs	medaka_entrez, human_entrez, human_symbol; one row per pair; a medaka gene without a human ortholog has empty human columns
de/de_<axis>_<tissue>.csv	CSV, 27 files	9 somatic tissues × 3 axes (Water, Season, Rearing)	gene_id, symbol, gene_name, entrez, baseMean, log2FoldChange (shrunken), lfcSE, log2FoldChange_MLE (unshrunken), lfcSE_MLE, stat, pvalue, padj. The Wald statistic and p-values derive from the unshrunken fit
de/de_summary.xlsx	XLSX	tissue × axis summary	Axis, Tissue, Comparison, n_cond1, n_cond2, n_expressed, n_up, n_down, n_total_DE, status
de_diagnostics/	CSV, XLSX	DESeq2 design and filtering diagnostics per tissue and axis	design_summary.csv (model terms and sample counts), tested_genes_summary.csv (genes retained after independent filtering), de_diagnostics_tables.xlsx (both as one workbook)
pairwise_comparison/	CSV	differences between single pairs of libraries within tissue (Supplementary Fig. S1)	pairwise_all_pairs.csv (every pair: Tissue, library_a, library_b, individual_a, individual_b, condition_a, condition_b, sex_a, sex_b, same_sex, class, n_genes, n_abs_log2ratio_gt1, fraction_abs_log2ratio_gt1, median_abs_log2ratio, pearson_r), pairwise_summary.csv (same-sex pairs of the six classes, per tissue)
tau_cohort/	TSV, text	τ computed separately within the salinity (49 libraries) and the seasonal (41 libraries) cohorts; 24,488 genes, 21,616 with τ defined in both	tau_by_cohort.tsv (gene_id, tau_salinity, enriched_salinity, tau_season, enriched_season, enriched_concordant), tau_concordance_summary.txt (correlation of τ and agreement of the enriched tissue between the cohorts)
crossspecies/crossspecies_ortholog_annotation.tsv	TSV	9,480 one-to-one orthologs	medaka_entrez, human_symbol, human_symbol_key, medaka_tau, medaka_enriched, human_tau, human_enriched, enriched_concordant. τ recomputed identically in both species over the shared nine-tissue panel
crossspecies/	TSV, text	provenance and cardinality of the ortholog mapping; summaries of the cross-species comparison (Fig. 4)	medaka_human_orthologs_annotated.tsv (medaka_entrez, human_entrez, human_symbol, relationship, cardinality, tau, enriched_tissue, max_tissue_mean_TPM, expressed), ortholog_cardinality_summary.txt (input files with size and md5, ortholog pairs by cardinality), crossspecies_tissue_conservation_summary.txt (agreement of the enriched tissue between species), crossspecies_offdiagonal_summary.tsv (meda…
qc_strand_mapping/strand_check.csv	CSV	90 libraries	salmon-inferred library type, compatible-fragment ratio, strand fragment counts, SR_fraction. Also provided as Supplementary Table S4
qc_strand_mapping/mapping_by_tissue.csv	CSV	11 tissues	median, minimum and maximum mapping rate per tissue. Also provided as Table 3
qc_strand_mapping/strand_summary.txt	text	summary of the library-type check	—
metadata/	CSV, TSV	sample, quality-control and submission metadata	SampleLabels.csv (identifiers, levels on the Water, Season and Rearing axes, and use flag), ddbj_accession_map.tsv (per library: BioProject, BioSample, DRA experiment and run accessions, sequencing batch, and names and md5 checksums of the two raw read files), RINeList.csv (RINe values), fastp_summary_all91.csv (fastp read statistics), salmon_mapping_summary.csv (salmon mapping rates); the last t…
supplementary_tables/	XLSX, TSV	Supplementary Tables S1–S5; Table S5 also as TSV	—
external/	gzip, ZIP	files read by the scripts, redistributed under the terms of their providers (LICENSE.md): gene_orthologs.gz and Homo_sapiens.gene_info.gz (NCBI Gene, retrieved 2026-06-12), rna_tissue_consensus.zip (Human Protein Atlas v25.1, retrieved 2026-07-14)	—
dashboard/	HTML, Markdown, JavaScript	self-contained browser (one HTML file), its user guide and its browser test	—
env/	YAML, text	software environments: environment_r.yml (read processing and R analyses) and environment_python.yml (Python analyses) for conda; R_sessionInfo.txt (R packages loaded in the check of the archive)	—
scripts/	Shell, R, Python	24 scripts, run from the root of the archive in the order given in README.md: read processing, quantification, aggregation, PCA and outlier inspection, differential expression and its diagnostics, strandedness and mapping checks, pairwise library comparison, quality-control summaries, tissue specificity, ortholog mapping and cross-species comparison	—
