## Supplementary Table 3 for "A multi-tissue RNA-seq atlas of adult medaka (*Oryzias latipes*) under salinity and winter–summer sampling contrasts"

### Sheet: Caption
Supplementary Table S3. Per-sample quality-control metrics.
Machine-readable read-level and mapping quality metrics for each sequenced library. Columns: sample_id, RIN (RNA integrity number), raw_read_pairs, clean_read_pairs (after fastp), pct_surviving, pct_q30, gc_content, pct_duplication, mapped_read_pairs, mapping_rate_pct, and use. Summary statistics (median and range) are given for the 90 analyzed libraries; the excluded library (RSwMT1) carries use…

### Sheet: per_sample_QC
Supplementary Table S3. Per-sample quality-control metrics.
Sample ID	RIN	Raw read pairs	Clean read pairs	% surviving	% Q30	GC content	% duplication	Mapped read pairs	Mapping rate (%)	Use
RFwFB2	9.1	27204865	27047513	99.4216	95.49	0.4884	37.4179	21995287	81.32	TRUE
RFwFE2	8.2	26345777	26215514	99.5056	95.47	0.4974	43.3527	21962345	83.78	TRUE
RFwFG2	9.5	27026663	26884988	99.4758	95.54	0.4954	37.705	23663331	88.02	TRUE
RFwFH2	8.4	25764803	25664830	99.612	94.07	0.5007	37.9025	20801361	81.05	TRUE
RFwFI2	9.1	27034915	26895767	99.4853	95.67	0.4991	46.02	23854035	88.69	TRUE
RFwFK2	9.4	25436169	25302109	99.473	95.51	0.5035	41.5818	21031774	83.12	TRUE
RFwFL2	8.9	26591763	26458876	99.5003	95.92	0.4984	53.9868	24773611	93.63	TRUE
RFwFM2	9.2	27381774	27266653	99.5796	95.88	0.5107	54.1638	25535143	93.65	TRUE
RFwFO2	9.1	27472672	27333744	99.4943	95.78	0.5126	40.2702	25596298	93.64	TRUE
RFwFS2	8	26765553	26611758	99.4254	95.56	0.5058	42.5879	23306411	87.58	TRUE
RFwMB1	8.5	26090129	25917513	99.3384	94.08	0.4892	35.8716	20818678	80.33	TRUE
RFwME1	8.3	26512902	26377744	99.4902	95.21	0.4964	40.9469	22081206	83.71	TRUE
RFwMG1	9.7	25936357	25828028	99.5823	95.05	0.4936	38.9841	22795333	88.26	TRUE
RFwMH1	8.3	26951576	26786837	99.3888	95.31	0.5009	39.8507	21646553	80.81	TRUE
RFwMI1	8.9	26425441	26289488	99.4855	95.58	0.5019	44.9983	23055304	87.7	TRUE
RFwMK1	9.1	27049218	26913312	99.4976	95.59	0.4999	40.8553	21942813	81.53	TRUE
RFwML1	9.3	26419074	26294054	99.5268	95.75	0.5051	51.1089	24351988	92.61	TRUE
RFwMM1	9.4	26034209	25931056	99.6038	95.66	0.5169	53.6486	24654367	95.08	TRUE
RFwMS1	8.7	25149708	25034406	99.5415	91.44	0.5056	36.4846	21537073	86.03	TRUE
RFwMT1	9.5	27561781	27424643	99.5024	95.76	0.4986	36.0479	24781282	90.36	TRUE
RSuFB1	9.3	44317107	44000117	99.2847	94.69	0.4857	29.2192	36494296	82.94	TRUE
RSuFE1	9.4	41202596	40804234	99.0332	93.96	0.4936	32.7089	34283169	84.02	TRUE
RSuFG1	9.9	46418848	46104472	99.3227	94.85	0.4959	32.3741	40919932	88.75	TRUE
RSuFH1	8.6	45871927	45614034	99.4378	95.17	0.491	38.521	36016664	78.96	TRUE
RSuFI1	8.8	39583105	39342036	99.391	94.96	0.5	37.2582	34609127	87.97	TRUE
RSuFK1	10	42283372	42043161	99.4319	94.9	0.4996	35.2243	35939638	85.48	TRUE
RSuFL1	9.8	37484200	37241292	99.352	95.39	0.485	53.0763	34590417	92.88	TRUE
RSuFM1	9.7	34061865	33903859	99.5361	94.98	0.503	48.6763	28919313	85.3	TRUE
RSuFO1	10	35186751	35016334	99.5157	92.72	0.5099	26.5158	32056213	91.55	TRUE
RSuFS1	8.4	45175792	44810049	99.1904	95.02	0.5084	38.3638	39488112	88.12	TRUE
RSuMB2	9.6	43147481	42753120	99.086	94.58	0.4871	27.9307	35606471	83.28	TRUE
RSuME2	9.2	38919830	38699479	99.4338	93.91	0.4987	31.3743	33457747	86.46	TRUE
RSuMG2	9.8	39720563	39424277	99.2541	93.99	0.4942	28.4223	35269510	89.46	TRUE
RSuMH2	9	42430616	42080547	99.175	94.82	0.4893	33.7513	33700715	80.09	TRUE
RSuMI2	8.8	44948884	44679614	99.4009	95.27	0.5123	44.3177	40697846	91.09	TRUE
RSuMK2	9.9	45636774	45364670	99.4038	95	0.499	35.0533	39248369	86.52	TRUE
RSuML2	9.9	37262879	37125923	99.6325	92.5	0.4973	37.7631	34585568	93.16	TRUE
RSuMM2	9.9	37536662	37298728	99.3661	94.88	0.5024	48.156	31996327	85.78	TRUE
RSuMS2	7.9	43177867	42819975	99.1711	95.11	0.5145	42.8858	38142988	89.08	TRUE
RSuMT2	10	43265135	42980983	99.3432	94.97	0.5086	28.0159	38673224	89.98	TRUE
RSwFB2	8.7	26533077	26405413	99.5188	93.83	0.489	33.2278	21828037	82.67	TRUE
RSwFE2	8.4	26559582	26408061	99.4295	95.1	0.496	39.5493	22814832	86.39	TRUE
RSwFG2	9.7	26050690	25939928	99.5748	95.22	0.4955	35.9894	22923119	88.37	TRUE
RSwFH2	8.8	27436998	27307428	99.5278	95.52	0.5026	40.4765	23635638	86.55	TRUE
RSwFI2	8.5	25575066	25448916	99.5067	95.11	0.4998	40.9784	22779287	89.51	TRUE
RSwFK2	9.7	26753316	26627912	99.5313	95.4	0.4986	38.7216	23636309	88.77	TRUE
RSwFL2	8.8	27152561	27043411	99.598	96.01	0.4934	53.725	25626374	94.76	TRUE
RSwFM2	8.9	26800743	26698851	99.6198	95.65	0.5085	50.6149	25170977	94.28	TRUE
RSwFO2	9.7	25981902	25843568	99.4676	95.29	0.5085	35.5867	23321225	90.24	TRUE
RSwFS2	9.3	25289083	25149835	99.4494	95.32	0.5024	35.5763	21785568	86.62	TRUE
RSwMB1	9.7	26770350	26619373	99.436	95.63	0.4816	34.9505	22575778	84.81	TRUE
RSwMB5	9.2	30179142	30059067	99.6021	94.7	0.4934	41.4878	25856541	86.02	TRUE
RSwME1	8.6	26409861	26235994	99.3417	94.98	0.5027	38.4642	22595833	86.13	TRUE
RSwME5	7.6	37682848	37524636	99.5801	95.78	0.508	53.008	32277178	86.02	TRUE
RSwMG1	9.7	27154545	27005018	99.4493	95.64	0.4965	37.1918	23522102	87.1	TRUE
RSwMG5	9.6	28525529	28410807	99.5978	96.31	0.5044	46.1164	24447406	86.05	TRUE
RSwMH1	8.4	26485441	26332521	99.4226	95.39	0.5	43.4023	21240505	80.66	TRUE
RSwMH5	8.8	34990078	34839061	99.5684	96.23	0.5014	50.2793	28641819	82.21	TRUE
RSwMI1	8.9	26211718	26114505	99.6291	93.91	0.5012	39.9925	23283323	89.16	TRUE
RSwMI5	9.1	35573910	35439611	99.6225	96.22	0.5035	52.0426	31510255	88.91	TRUE
RSwMK1	9.1	26910005	26781215	99.5214	95.28	0.4935	35.2054	23258583	86.85	TRUE
RSwMK5	9.6	31904567	31793334	99.6514	95.72	0.5092	45.5787	28404698	89.34	TRUE
RSwML1	9	27347363	27243625	99.6207	95.95	0.4958	52.2347	25499819	93.6	TRUE
RSwML5	9.3	32129615	32039200	99.7186	96.47	0.5026	59.7029	30035092	93.74	TRUE
RSwMM1	9.4	25915842	25795970	99.5375	95.76	0.5097	53.0142	24036029	93.18	TRUE
RSwMM5	9.8	28262213	28169290	99.6712	96.39	0.5144	60.6724	25350338	89.99	TRUE
RSwMS1	8.3	27018783	26873574	99.4626	95.6	0.5123	45.6831	23216625	86.39	TRUE
RSwMS5	9	33731605	33598368	99.605	95.39	0.5059	44.033	28969207	86.22	TRUE
RSwMT1	9	25950591	25836113	99.5589	95.2	0.4935	42.6573	21810197	84.42	FALSE
RSwMT5	9.7	36068316	35945908	99.6606	95.14	0.5107	43.7665	33090998	92.06	TRUE
RWFB2	9.2	33559653	33388378	99.4896	95.57	0.4915	27.5828	27332089	81.86	TRUE
RWFE2	8.9	35295141	35131537	99.5365	95.76	0.5095	33.155	29593376	84.24	TRUE
RWFG2	10	38164425	37992373	99.5492	95.66	0.4958	29.1056	33403147	87.92	TRUE
RWFH2	8.9	34074913	33931014	99.5777	95.77	0.5084	32.4771	27457039	80.92	TRUE
RWFI2	9.2	37900330	37729868	99.5502	95.85	0.511	40.6704	33695817	89.31	TRUE
RWFK2	9.4	34155687	34034003	99.6437	94.33	0.4987	29.5404	26910722	79.07	TRUE
RWFL2	9.6	30135609	30022446	99.6245	95.78	0.498	39.5341	27411613	91.3	TRUE
RWFM1	9.5	44697680	44464833	99.4791	94.74	0.4991	45.6182	35653328	80.18	TRUE
RWFM2	9.6	34319835	34179911	99.5923	95.77	0.5068	45.3548	28312154	82.83	TRUE
RWFO2	10	39482670	39331635	99.6175	94.61	0.5126	28.9994	36554396	92.94	TRUE
RWFS2	9	27291055	27118223	99.3667	95.74	0.4959	37.1569	22839917	84.22	TRUE
RWMB3	8.9	26103845	25959857	99.4484	94.73	0.4885	37.1145	20791017	80.09	TRUE
RWME3	9	25979243	25819228	99.3841	95.7	0.5004	39.1248	21863751	84.68	TRUE
RWMG3	9.6	25127979	25006044	99.5147	93.19	0.495	33.8262	21665671	86.64	TRUE
RWMH3	8.6	27458472	27279710	99.349	95.17	0.4976	40.5617	20979655	76.91	TRUE
RWMI3	8.5	29036221	28878214	99.4558	95.89	0.5021	43.7209	24787162	85.83	TRUE
RWMK3	9.4	24953987	24830894	99.5067	95.55	0.4928	39.5485	19871788	80.03	TRUE
RWML3	10	28344257	28219731	99.5607	95.56	0.4955	45.472	25768964	91.32	TRUE
RWMM3	9.1	26992967	26885567	99.6021	95.3	0.4977	50.8089	21747475	80.89	TRUE
RWMS3	7.5	26890758	26678391	99.2103	95.38	0.5207	47.0629	23602488	88.47	TRUE
RWMT3	9.2	28415135	28169574	99.1358	95.37	0.5066	39.5548	24133471	85.67	TRUE
Median (n=90)	9.2	27465572	27320586	99.5	95.38	0.5	39.7	24979069	86.58
Range (n=90)	7.5–10.0	24953987–46418848	24830894–46104472	99.03–99.72	91.44–96.47	0.48–0.52	26.52–60.67	19871788–40919932	76.91–95.08
