## Supplementary Table 4 for "A multi-tissue RNA-seq atlas of adult medaka (*Oryzias latipes*) under salinity and winter–summer sampling contrasts"

### Sheet: Caption
Supplementary Table S4. Per-library strandedness metrics.
salmon-inferred library type (expected_format), compatible-fragment ratio, and forward/reverse strand fragment counts with the reverse-strand fraction (SR_fraction) for each library. All 90 analyzed libraries were inferred as ISR (reverse-stranded, inward), consistent with the dUTP-based Illumina Stranded mRNA Prep chemistry.

### Sheet: strand_check
Supplementary Table S4. Per-library strandedness metrics.
ID	Tissue	use	expected_format	compatible_fragment_ratio	num_assigned_fragments	fwd_SF	rev_SR	ISR	SR_fraction	agrees_ISR	note
RFwFB2	Bra	TRUE	ISR	1	21995287	349636	21785152	21363135	0.9842	TRUE
RFwFE2	Eye	TRUE	ISR	1	21962345	303666	21783341	21412173	0.9863	TRUE
RFwFG2	Gil	TRUE	ISR	1	23663331	339825	23439049	23034751	0.9857	TRUE
RFwFH2	Hea	TRUE	ISR	1	20801361	315445	20578304	20303649	0.9849	TRUE
RFwFI2	Int	TRUE	ISR	1	23854035	361480	23649391	23204082	0.9849	TRUE
RFwFK2	Kid	TRUE	ISR	1	21031774	384312	20813101	20362284	0.9819	TRUE
RFwFL2	Liv	TRUE	ISR	1	24773611	424733	24573084	24050190	0.983	TRUE
RFwFM2	Mus	TRUE	ISR	1	25535143	370175	25378683	24895624	0.9856	TRUE
RFwFO2	Ova	TRUE	ISR	1	25596298	451570	25337942	24794821	0.9825	TRUE
RFwFS2	Spl	TRUE	ISR	1	23306411	277859	23122162	22771731	0.9881	TRUE
RFwMB1	Bra	TRUE	ISR	1	20818678	521802	20503357	19923428	0.9752	TRUE
RFwME1	Eye	TRUE	ISR	1	22081206	456471	21824994	21346750	0.9795	TRUE
RFwMG1	Gil	TRUE	ISR	1	22795333	475892	22474955	22032094	0.9793	TRUE
RFwMH1	Hea	TRUE	ISR	1	21646553	510058	21358526	20775848	0.9767	TRUE
RFwMI1	Int	TRUE	ISR	1	23055304	367503	22845312	22404856	0.9842	TRUE
RFwMK1	Kid	TRUE	ISR	1	21942813	552734	21637964	21022179	0.9751	TRUE
RFwML1	Liv	TRUE	ISR	1	24351988	606544	24039953	23303317	0.9754	TRUE
RFwMM1	Mus	TRUE	ISR	1	24654367	315170	24511115	24135077	0.9873	TRUE
RFwMS1	Spl	TRUE	ISR	1	21537073	429163	21216632	20898846	0.9802	TRUE
RFwMT1	Tes	TRUE	ISR	1	24781282	305791	24605710	24214586	0.9877	TRUE
RSuFB1	Bra	TRUE	ISR	1	36494296	440462	36191213	35537588	0.988	TRUE
RSuFE1	Eye	TRUE	ISR	1	34283169	471908	33985046	33054089	0.9863	TRUE
RSuFG1	Gil	TRUE	ISR	1	40919932	666895	40477679	39578724	0.9838	TRUE
RSuFH1	Hea	TRUE	ISR	1	36016664	522262	35675593	34922060	0.9856	TRUE
RSuFI1	Int	TRUE	ISR	1	34609127	576979	34253152	33469057	0.9834	TRUE
RSuFK1	Kid	TRUE	ISR	1	35939638	463993	35626902	35077895	0.9871	TRUE
RSuFL1	Liv	TRUE	ISR	1	34590417	417321	34357657	33750713	0.988	TRUE
RSuFM1	Mus	TRUE	ISR	1	28919313	415688	28676930	28151873	0.9857	TRUE
RSuFO1	Ova	TRUE	ISR	1	32056213	489536	31679798	31206097	0.9848	TRUE
RSuFS1	Spl	TRUE	ISR	1	39488112	708373	39067354	38102951	0.9822	TRUE
RSuMB2	Bra	TRUE	ISR	1	35606471	808759	35135203	33984388	0.9775	TRUE
RSuME2	Eye	TRUE	ISR	1	33457747	567677	33078993	32500708	0.9831	TRUE
RSuMG2	Gil	TRUE	ISR	1	35269510	694608	34839242	33827421	0.9805	TRUE
RSuMH2	Hea	TRUE	ISR	1	33700715	888765	33173793	32006366	0.9739	TRUE
RSuMI2	Int	TRUE	ISR	1	40697846	669945	40362694	39405447	0.9837	TRUE
RSuMK2	Kid	TRUE	ISR	1	39248369	577231	38896860	38068810	0.9854	TRUE
RSuML2	Liv	TRUE	ISR	1	34585568	727020	34058469	33520681	0.9791	TRUE
RSuMM2	Mus	TRUE	ISR	1	31996327	629822	31662506	30807472	0.9805	TRUE
RSuMS2	Spl	TRUE	ISR	1	38142988	610158	37798092	36950403	0.9841	TRUE
RSuMT2	Tes	TRUE	ISR	1	38673224	509105	38383936	37573755	0.9869	TRUE
RSwFB2	Bra	TRUE	ISR	1	21828037	282155	21624847	21388695	0.9871	TRUE
RSwFE2	Eye	TRUE	ISR	1	22814832	170576	22696998	22441968	0.9925	TRUE
RSwFG2	Gil	TRUE	ISR	1	22923119	259625	22732996	22468373	0.9887	TRUE
RSwFH2	Hea	TRUE	ISR	1	23635638	318069	23447223	23084243	0.9866	TRUE
RSwFI2	Int	TRUE	ISR	1	22779287	759102	22407569	21587928	0.9672	TRUE
RSwFK2	Kid	TRUE	ISR	1	23636309	222768	23478017	23217494	0.9906	TRUE
RSwFL2	Liv	TRUE	ISR	1	25626374	670091	25318972	24553576	0.9742	TRUE
RSwFM2	Mus	TRUE	ISR	1	25170977	168130	25071575	24844723	0.9933	TRUE
RSwFO2	Ova	TRUE	ISR	1	23321225	281193	23121343	22747870	0.988	TRUE
RSwFS2	Spl	TRUE	ISR	1	21785568	324609	21579917	21164611	0.9852	TRUE
RSwMB1	Bra	TRUE	ISR	1	22575778	196587	22440983	22159753	0.9913	TRUE
RSwMB5	Bra	TRUE	ISR	1	25856541	349782	25630492	25310956	0.9865	TRUE
RSwME1	Eye	TRUE	ISR	1	22595833	368047	22394696	21888497	0.9838	TRUE
RSwME5	Eye	TRUE	ISR	1	32277178	268975	32088646	31825211	0.9917	TRUE
RSwMG1	Gil	TRUE	ISR	1	23522102	269815	23346073	22967931	0.9886	TRUE
RSwMG5	Gil	TRUE	ISR	1	24447406	340259	24229858	23889851	0.9862	TRUE
RSwMH1	Hea	TRUE	ISR	1	21240505	297784	21049793	20670235	0.9861	TRUE
RSwMH5	Hea	TRUE	ISR	1	28641819	723830	28246191	27526617	0.975	TRUE
RSwMI1	Int	TRUE	ISR	1	23283323	316702	23069686	22767669	0.9865	TRUE
RSwMI5	Int	TRUE	ISR	1	31510255	382954	31277299	30888841	0.9879	TRUE
RSwMK1	Kid	TRUE	ISR	1	23258583	292847	23067165	22751732	0.9875	TRUE
RSwMK5	Kid	TRUE	ISR	1	28404698	334329	28192692	27876788	0.9883	TRUE
RSwML1	Liv	TRUE	ISR	1	25499819	256675	25327233	24990721	0.99	TRUE
RSwML5	Liv	TRUE	ISR	1	30035092	370677	29795457	29416736	0.9877	TRUE
RSwMM1	Mus	TRUE	ISR	1	24036029	249107	23914610	23567935	0.9897	TRUE
RSwMM5	Mus	TRUE	ISR	1	25350338	215522	25233142	25003974	0.9915	TRUE
RSwMS1	Spl	TRUE	ISR	1	23216625	279170	23043277	22665658	0.988	TRUE
RSwMS5	Spl	TRUE	ISR	1	28969207	648530	28586227	27954923	0.9778	TRUE
RSwMT1	Tes	FALSE	ISR	1	21810197	551621	21497013	20910277	0.975	TRUE
RSwMT5	Tes	TRUE	ISR	1	33090998	402495	32851689	32468873	0.9879	TRUE
RWFB2	Bra	TRUE	ISR	1	27332089	936367	26841554	25872326	0.9663	TRUE
RWFE2	Eye	TRUE	ISR	1	29593376	565885	29283424	28705025	0.981	TRUE
RWFG2	Gil	TRUE	ISR	1	33403147	1142660	32813096	31658683	0.9663	TRUE
RWFH2	Hea	TRUE	ISR	1	27457039	293189	27250796	26931438	0.9894	TRUE
RWFI2	Int	TRUE	ISR	1	33695817	474394	33424050	32938010	0.986	TRUE
RWFK2	Kid	TRUE	ISR	1	26910722	588661	26527976	26046368	0.9783	TRUE
RWFL2	Liv	TRUE	ISR	1	27411613	603017	27099313	26456400	0.9782	TRUE
RWFM1	Mus	TRUE	ISR	1	35653328	574658	35309108	34531852	0.984	TRUE
RWFM2	Mus	TRUE	ISR	1	28312154	263517	28142954	27850285	0.9907	TRUE
RWFO2	Ova	TRUE	ISR	1	36554396	350766	36274685	35949316	0.9904	TRUE
RWFS2	Spl	TRUE	ISR	1	22839917	620314	22506916	21744075	0.9732	TRUE
RWMB3	Bra	TRUE	ISR	1	20791017	495401	20487203	19996482	0.9764	TRUE
RWME3	Eye	TRUE	ISR	1	21863751	461365	21614793	21081853	0.9791	TRUE
RWMG3	Gil	TRUE	ISR	1	21665671	467271	21355140	20901200	0.9786	TRUE
RWMH3	Hea	TRUE	ISR	1	20979655	689275	20592890	19845140	0.9676	TRUE
RWMI3	Int	TRUE	ISR	1	24787162	402054	24552270	24077178	0.9839	TRUE
RWMK3	Kid	TRUE	ISR	1	19871788	331138	19664124	19280601	0.9834	TRUE
RWML3	Liv	TRUE	ISR	1	25768964	478629	25512544	24941799	0.9816	TRUE
RWMM3	Mus	TRUE	ISR	1	21747475	335753	21542290	21188188	0.9847	TRUE
RWMS3	Spl	TRUE	ISR	1	23602488	749315	23294566	22352867	0.9688	TRUE
RWMT3	Tes	TRUE	ISR	1	24133471	449847	23909014	23320641	0.9815	TRUE
