## Supplementary Table 5 for "A multi-tissue RNA-seq atlas of adult medaka (*Oryzias latipes*) under salinity and winter–summer sampling contrasts"

### Sheet: Caption
Supplementary Table S5. Tissue-restricted genes derived from the atlas.
For each of the eleven tissues, the ten genes with the highest tissue-specificity index (τ) are listed, restricted to genes whose maximum per-tissue mean expression reached 100 TPM. Genes were ranked by τ alone; no selection based on prior knowledge of gene function was applied. Each gene is listed under the tissue in which its mean expression is highest, so no gene appears twice. Columns: tissue…

### Sheet: TableS5
Supplementary Table S5. Tissue-restricted genes derived from the atlas.
tissue	rank	symbol	gene_name	entrez	tau	mean_TPM_in_tissue	max_tissue_mean_TPM	mean_TPM_Brain	mean_TPM_Eye	mean_TPM_Gill	mean_TPM_Heart	mean_TPM_Intestine	mean_TPM_Kidney	mean_TPM_Liver	mean_TPM_Muscle	mean_TPM_Spleen	mean_TPM_Ovary	mean_TPM_Testis
Brain	1	prl	prolactin	101172582	0.999	598.4	598.4	598.4	0	0	0	0	0	0	0	0	0	0
Brain	2	avp	arginine vasopressin	101161643	0.996	125.5	125.5	125.5	0	0	0	0	0	0	0	0	0.1	0.1
Brain	3	LOC101156390	pro-opiomelanocortin	101156390	0.995	261	261	261	0.1	0	0	0	0.1	0	0.1	0	0	0
Brain	4	cbln12	cerebellin 12	101165671	0.995	225.5	225.5	225.5	0.2	0	0	0	0	0	0.1	0	0	0
Brain	5	smtla	somatolactin alpha	100049402	0.993	139.9	139.9	139.9	0	0	0	0	0	0	0	0	0.1	0.3
Brain	6	aldoca	aldolase C, fructose-bisphosphate, a	101163920	0.992	156.4	156.4	156.4	0.1	0	0	0	0	0	0	0	0.2	0.1
Brain	7	slc17a6a	solute carrier family 17 member 6a	101175075	0.988	284.8	284.8	284.8	0.2	0.2	0.1	0	0	0	0.1	0	0	0.1
Brain	8	oxt	oxytocin	101160739	0.976	602.3	602.3	602.3	0.1	0	0.2	0.1	0	0	0	0	1.8	0.1
Brain	9	slc8a4a	solute carrier family 8 member 4a	101166574	0.976	107	107	107	1.6	0	0	0	0	0	0.1	0	0	0
Brain	10	gh1	growth hormone 1	101171460	0.972	123	123	123	0	0	0	0	0	0	0.9	0	0	1
Eye	1	LOC144988825	gamma-crystallin M1-like	144988825	1	602.7	602.7	0	602.7	0	0	0	0	0	0	0	0	0
Eye	2	LOC101164459	gamma-crystallin M3-like	101164459	1	157.4	157.4	0	157.4	0	0	0	0	0	0	0	0	0
Eye	3	LOC101162805	uncharacterized LOC101162805	101162805	1	364.7	364.7	0	364.7	0	0	0	0	0	0	0	0	0
Eye	4	LOC144988824	gamma-crystallin M3-like	144988824	1	8355.6	8355.6	0	8355.6	0	0	0	0	0	0	0	0	0
Eye	5	LOC101168516	gamma-crystallin M3-like	101168516	1	2759.1	2759.1	0	2759.1	0	0	0	0	0	0	0	0	0
Eye	6	LOC105353738	gamma-crystallin M2-like	105353738	1	133.7	133.7	0	133.7	0	0	0	0	0	0	0	0	0
Eye	7	opn1lw1	opsin 1 (cone pigments), long-wave-sensitive, 1	101165800	0.999	904.8	904.8	0	904.8	0	0	0	0	0	0	0	0	0
Eye	8	LOC144988830	gamma-crystallin M2-like	144988830	0.999	10562.4	10562.4	0	10562.4	0	0	0	0	0	0	0	0	0
Eye	9	LOC101163542	gamma-crystallin M2-like	101163542	0.999	3159.6	3159.6	0	3159.6	0	0	0	0	0	0	0	0	0
Eye	10	zgc:162144	RD3 domain-containing protein	101171255	0.999	391.3	391.3	0	391.3	0	0	0	0	0	0	0	0	0
Gill	1	LOC101170778	ATP-sensitive inward rectifier potassium channel 1-like	101170778	0.996	140.9	140.9	0	0	140.9	0	0	0	0	0	0.2	0	0
Gill	2	atp6v1c2	ATPase H+ transporting V1 subunit C2	111946874	0.989	231.6	231.6	0	0	231.6	0	0	0	0	0	0	0.1	0.3
Gill	3	LOC101166513	claudin-10-like	101166513	0.989	107	107	0.1	0.2	107	0	0	0.2	0	0	0	0	0.1
Gill	4	LOC101161366	solute carrier family 12 member 3	101161366	0.988	240.5	240.5	0	0	240.5	0	0	0	0	0	0.1	0.2	0.3
Gill	5	pax1a	paired box 1a	100335144	0.986	128.2	128.2	0.1	0	128.2	0	0	0	0	0.1	0.1	0	0.5
Gill	6	foxi3b	forkhead box I3b	111948029	0.975	189.1	189.1	1.5	0	189.1	0	0	0	0	0	0	0.3	0.1
Gill	7	LOC101160928	claudin-4	101160928	0.973	393.6	393.6	0.3	0.1	393.6	0	0	0.6	0	0	0	0.1	0.8
Gill	8	slc4a1b	solute carrier family 4 member 1b (Diego blood group)	101159706	0.97	140.6	140.6	2.7	0	140.6	0	0	0	0	0	0	0	0.1
Gill	9	LOC101160195	cornifelin homolog A	101160195	0.968	223.5	223.5	0.1	1	223.5	0	0.2	0	0.6	0	0	0	0.1
Gill	10	LOC101157216	polyserase-2	101157216	0.966	148.3	148.3	0	0.4	148.3	0	0	1.8	0	0	0	0	0.4
Heart	1	LOC101157715	bone morphogenetic protein 10	101157715	0.999	102.3	102.3	0	0	0	102.3	0	0	0	0	0	0	0
Heart	2	LOC101160127	myosin-6	101160127	0.991	198.4	198.4	0	0	0.1	198.4	0	0.3	0	0	0	0	0.1
Heart	3	vmhc	ventricular myosin heavy chain	100415781	0.983	1335.4	1335.4	0.1	0.1	0	1335.4	0	0	0.5	0.6	0	0	0.2
Heart	4	hspb12	heat shock protein, alpha-crystallin-related, b12	105358059	0.977	115	115	0	0.1	0	115	0	0	0	0	0.1	1.2	0
Heart	5	csrp3	cysteine and glycine-rich protein 3 (cardiac LIM protein)	101173372	0.959	805.8	805.8	0.1	0.5	0.2	805.8	0.1	1.6	0	1.1	0	0	0.3
Heart	6	myl7	myosin, light chain 7, regulatory	100271916	0.957	23518.7	23518.7	0	0.1	0.1	23518.7	0.2	7.6	0	0	0.2	0.1	3.6
Heart	7	hsd20b2	hydroxysteroid (20-beta) dehydrogenase 2	101165994	0.955	132.2	132.2	0	0.1	5	132.2	0	0	0	0	0	0	0.2
Heart	8	cmlc1	cardiac myosin light chain-1	101157706	0.948	9806.4	9806.4	0.2	0	0.1	9806.4	0	4.9	0	0	0	3.7	2.2
Heart	9	stab2	stabilin 2	101163963	0.945	136	136	0.2	0.1	0.1	136	1	0.2	0	0.1	2.6	0.1	0
Heart	10	lrrc10	leucine rich repeat containing 10	101165882	0.944	159.9	159.9	1.4	0.2	0.1	159.9	0.1	0.1	0	0.1	0.2	0.5	1.2
Intestine	1	aoc1	amine oxidase copper containing 1	101163530	0.997	147.7	147.7	0	0	0	0	147.7	0	0	0	0	0	0.1
Intestine	2	LOC144988690	lactase/phlorizin hydrolase	144988690	0.997	108.9	108.9	0	0	0	0	108.9	0	0	0	0	0	0
Intestine	3	chs1	chitin synthase 1	105357250	0.996	322.6	322.6	0	0	0	0	322.6	0	0	0	0.1	0	0
Intestine	4	mogat2	monoacylglycerol O-acyltransferase 2	101155218	0.996	108.5	108.5	0	0	0	0	108.5	0	0.1	0	0.1	0	0
Intestine	5	aqp10a	aquaporin 10a	101174130	0.995	323.6	323.6	0	0	0.1	0	323.6	0	0	0	0.2	0	0
Intestine	6	LOC101166397	type-2 ice-structuring protein-like	101166397	0.992	213	213	0	0	0	0	213	0	0.1	0	0.1	0.1	0.1
Intestine	7	cuzd1.2	CUB and zona pellucida-like domains 1, tandem duplicate 2	101167317	0.988	566.2	566.2	0.1	0	0.1	0	566.2	0	0	0	0.1	0	0.7
Intestine	8	LOC144987844	alpha-tectorin-like	144987844	0.987	112.1	112.1	0	0	0.1	0	112.1	0.1	0.1	0	0	0.1	0.2
Intestine	9	si:ch211-160b11.4	uncharacterized si:ch211-160b11.4	105356771	0.986	479.3	479.3	0.2	0.1	0.1	0	479.3	0	0	0	0.1	0.1	0.3
Intestine	10	LOC101158739	apolipoprotein B-100	101158739	0.985	1224.6	1224.6	0	0	0.2	0	1224.6	0	0.4	0	0.4	0	0.2
Kidney	1	LOC101169325	putative 2-ketogluconate reductase	101169325	0.995	239.8	239.8	0	0	0	0.1	0	239.8	0	0	0	0	0
Kidney	2	slc2a11a	solute carrier family 2 member 11a	101166609	0.989	316.6	316.6	0	0	0	0.2	0.1	316.6	0	0	0.2	0	0
Kidney	3	LOC101161007	solute carrier family 22 member 13-like	101161007	0.988	158.8	158.8	0	0	0	0	0	158.8	0	0	0	0.1	0.6
Kidney	4	slc5a2	solute carrier family 5 member 2	101155288	0.987	135.6	135.6	0.1	0	0	0	0.1	135.6	0.3	0	0	0.1	0
Kidney	5	slc60a1b	solute carrier family 60 member 1b	101167709	0.986	405.1	405.1	0.1	0	0	0.3	0.1	405.1	0	0	0.1	0.2	0.1
Kidney	6	tmem174	transmembrane protein 174	105355217	0.983	345.6	345.6	0	0.4	0	0.1	0.2	345.6	0	0	0	0	0.2
Kidney	7	slc34a1b	solute carrier family 34 member 1b	101156747	0.983	211.9	211.9	0.4	0	0	0	0.2	211.9	0	0	0	0.2	0.1
Kidney	8	LOC101172281	alanine aminotransferase 2	101172281	0.974	264.1	264.1	0	0	0	0.2	2.1	264.1	0	0.1	0	0	0.1
Kidney	9	LOC144991057	solute carrier family 22 member 7-like	144991057	0.972	307.3	307.3	0	0	0.1	0.4	0.2	307.3	0	1.3	0	0.1	0
Kidney	10	c1qtnf9	C1q and TNF related 9	101159229	0.971	208.5	208.5	0.4	0	1.3	0.2	0.1	208.5	0	0.1	0	0	0
Liver	1	LOC101167313			0.99	124.1	124.1	0	0	0	0	0	0.1	124.1	0	0.1	0	0.1
Liver	2	LOC144990276	plasma protease C1 inhibitor-like	144990276	0.986	336.6	336.6	0.1	0.1	0.1	0.1	0.1	0.1	336.6	0	0.2	0	0.1
Liver	3	LOC144991909	coagulation factor XIII B chain-like	144991909	0.986	169.2	169.2	0	0.1	0.1	0	0.1	0.4	169.2	0	0.1	0	0
Liver	4	LOC144991928	uncharacterized LOC144991928	144991928	0.986	251.7	251.7	0.1	0	0.1	0	0.1	0.1	251.7	0	0	0.4	0
Liver	5	LOC101166938	beta-2-glycoprotein 1	101166938	0.985	170.5	170.5	0.1	0.1	0.1	0	0	0.5	170.5	0	0.1	0	0
Liver	6	igfals	insulin-like growth factor binding protein, acid labile subunit	101172904	0.984	185.4	185.4	0.4	0	0.1	0	0.1	0.2	185.4	0	0.1	0.1	0.1
Liver	7	LOC101155013	coagulation factor VII	101155013	0.984	144.8	144.8	0.1	0.1	0.1	0	0	0.3	144.8	0	0.1	0	0.2
Liver	8	LOC144991923	uncharacterized LOC144991923	144991923	0.984	514.4	514.4	0.1	0	0.1	0	0	0.6	514.4	0	0.1	0.2	0
Liver	9	LOC101159877	cerebellin-2-like	101159877	0.983	279	279	0.1	0	0.2	0	0	0.7	279	0	0.1	0	0
Liver	10	LOC101164361	hepatic lectin	101164361	0.983	109.8	109.8	0	0	0	0	0.1	0.4	109.8	0	0	0.1	0.2
Muscle	1	LOC101156888	troponin I, fast skeletal muscle	101156888	0.993	297.2	297.2	0	0.2	0.1	0	0	0.1	0	297.2	0	0	0
Muscle	2	stc1l	stanniocalcin 1, like	101155368	0.985	108.4	108.4	0.1	0	0	0	0	0	0	108.4	0	0.6	0.1
Muscle	3	LOC101163414	myosin heavy chain, fast skeletal muscle	101163414	0.983	775.5	775.5	0.2	0.5	0.1	0	0	0.2	0.1	775.5	0.1	0	0.1
Muscle	4	LOC101158273	mitochondrial glutamate carrier 1	101158273	0.983	265.8	265.8	0.4	0.2	0.1	0	0	0.1	0.1	265.8	0	0.2	0
Muscle	5	LOC101169259	ankyrin repeat and SOCS box protein 2	101169259	0.981	194	194	0.1	0.4	0.3	0	0	0.1	0	194	0	0.1	0.1
Muscle	6	igfn1.1	immunoglobulin like and fibronectin type III domain containing 1, tandem duplicate 1	101167360	0.977	322.3	322.3	0.7	0.2	0.3	0	0	0.1	0	322.3	0	0.1	0.1
Muscle	7	rtn2b	reticulon 2b	101161432	0.977	162.2	162.2	0.2	0.7	0.2	0	0	0.2	0	162.2	0	0	0
Muscle	8	mettl21ca	methyltransferase 21C, AARS1 lysine a	101173774	0.972	152.6	152.6	0.1	0.1	0.6	0	0.1	0.2	0	152.6	0.1	0.1	0.3
Muscle	9	xirp2b	xin actin binding repeat containing 2b	101155974	0.97	171.3	171.3	0.2	0.2	0.2	0	0	0.1	0.1	171.3	0.5	0.1	0.3
Muscle	10	ppp1r27a	protein phosphatase 1, regulatory subunit 27a	101162449	0.97	118.8	118.8	0	0.7	0.8	0.2	0	0.1	0	118.8	0	0	0
Spleen	1	tlx1	T cell leukemia homeobox 1	101163994	0.996	395.9	395.9	0.1	0	0	0	0	0	0	0	395.9	0	0.1
Spleen	2	ccbe1	collagen and calcium binding EGF domains 1	101170943	0.885	190.2	190.2	0.3	1.6	1.7	0	0.3	0.3	0	0.6	190.2	6.3	1.3
Spleen	3	LOC105354911	uncharacterized LOC105354911	105354911	0.835	826.3	826.3	0.1	0.4	2.2	81.7	0.1	60.3	0.1	0	826.3	0.3	0.8
Spleen	4	grem2a	gremlin 2, DAN family BMP antagonist a	101165091	0.828	177.6	177.6	4.8	3.9	5.5	0.1	6.8	0.7	0	0.6	177.6	0.1	0.7
Spleen	5	nr1h5	nuclear receptor subfamily 1, group H, member 5	101155766	0.821	139.8	139.8	0.5	0.6	0.2	9	0.7	7.6	2.2	0.2	139.8	0.4	1.9
Spleen	6	gp1ba	glycoprotein Ib platelet subunit alpha	101155410	0.797	135.7	135.7	0.9	1.2	2.6	24.1	0.1	23.8	0.1	0.1	135.7	0.1	0.6
Spleen	7	asic1c	acid-sensing (proton-gated) ion channel 1c	101174951	0.785	174.9	174.9	55.2	0.3	0.2	0.1	0.1	11.7	1.1	1.7	174.9	3.1	1.1
Spleen	8	mpl	MPL proto-oncogene, thrombopoietin receptor	105353957	0.78	109.9	109.9	0.9	1	8.1	13.6	0.1	15.9	0.1	0.2	109.9	0.1	1.1
Spleen	9	LOC101172002			0.76	161	161	0.5	0.4	4	13.5	1.3	150.9	0.2	0.4	161	0.4	0.7
Spleen	10	nppc	natriuretic peptide C	100049239	0.759	184.6	184.6	53.8	0.5	1	21.8	0.2	2.1	0.2	0.3	184.6	2.3	3.4
Ovary	1	LOC144992386	uncharacterized LOC144992386	144992386	1	199.1	199.1	0	0	0	0	0	0	0	0	0	199.1	0
Ovary	2	LOC144996564	uncharacterized LOC144996564	144996564	1	187.1	187.1	0	0	0	0	0	0	0	0	0	187.1	0
Ovary	3	LOC101173343	uncharacterized LOC101173343	101173343	1	171.9	171.9	0	0	0	0	0	0	0	0	0	171.9	0
Ovary	4	LOC144996574	uncharacterized LOC144996574	144996574	1	117.5	117.5	0	0	0	0	0	0	0	0	0	117.5	0
Ovary	5	LOC144996751	uncharacterized LOC144996751	144996751	0.999	136.3	136.3	0	0	0	0	0	0	0	0	0	136.3	0
Ovary	6	LOC144996577	uncharacterized LOC144996577	144996577	0.999	250	250	0	0	0	0	0	0	0	0	0	250	0
Ovary	7	LOC101156947	uncharacterized LOC101156947	101156947	0.999	128.3	128.3	0	0	0	0	0	0	0	0	0	128.3	0
Ovary	8	LOC101174565	uncharacterized LOC101174565	101174565	0.999	326.9	326.9	0	0	0	0	0	0	0	0	0	326.9	0
Ovary	9	LOC144981765	uncharacterized LOC144981765	144981765	0.999	141.3	141.3	0	0	0	0	0	0	0	0	0	141.3	0
Ovary	10	LOC101161851	uncharacterized LOC101161851	101161851	0.998	233	233	0	0	0	0	0	0	0	0	0	233	0
Testis	1	LOC110015143	fibronectin type III domain-containing protein 11	110015143	0.991	137.7	137.7	0	0	0	0	0.3	0	0	0	0	0.1	137.7
Testis	2	smc1b	structural maintenance of chromosomes 1B	100049500	0.987	166.7	166.7	0	0	0	0	0.2	0	0	0	0	0.5	166.7
Testis	3	LOC101171195	uncharacterized LOC101171195	101171195	0.983	105.1	105.1	0.5	0	0	0	0.2	0	0	0	0	0.2	105.1
Testis	4	LOC101157722	centrosomal protein of 55 kDa	101157722	0.969	125.1	125.1	0.3	0.1	0	0	0.2	0	0	0	0	1.4	125.1
Testis	5	LOC100049429	protamine	100049429	0.968	7158.3	7158.3	0	0	0.2	0	3.7	1.1	0	0	0.4	0	7158.3
Testis	6	tex12	testis expressed 12	101167311	0.967	306.7	306.7	0.8	0	0.1	0	0.2	0.1	0	0	0.2	1.1	306.7
Testis	7	LOC101159311	uncharacterized LOC101159311	101159311	0.966	116.8	116.8	1.4	0.2	0	0	0.2	0	0	0	0	0.5	116.8
Testis	8	LOC101174359	synaptonemal complex protein 3	101174359	0.957	412.4	412.4	0.1	0	0	0	0.4	0	0	0	0.1	5.8	412.4
Testis	9	LOC101160811	uncharacterized LOC101160811	101160811	0.956	128.6	128.6	0.1	0.1	0	0	0.1	0	0	0	0.1	4	128.6
Testis	10	sycp1	synaptonemal complex protein 1	100049304	0.955	248.2	248.2	0	0	0	0.3	0.4	0	0	0	0	5.3	248.2
